# Identification of Discriminative Gene-level and Protein-level Features Associated with Gain-of-Function and Loss-of-Function Mutations

**DOI:** 10.1101/2021.01.01.424981

**Authors:** Cigdem S. Bayrak, Aayushee Jain, David Stein, Kumardeep Chaudhary, Girish N. Nadkarni, Tielman Van Vleck, Anne Puel, Stephanie Boisson-Dupuis, Satoshi Okada, Peter D. Stenson, David N. Cooper, Avner Schlessinger, Yuval Itan

## Abstract

Identifying whether a given genetic mutation results in a gene product with increased (gain-of-function; GOF) or diminished (loss-of-function; LOF) activity is an important step toward understanding disease mechanisms as they may result in markedly different clinical phenotypes. Here, we generated the first extensive database of all currently known germline GOF and LOF pathogenic mutations by employing natural language processing (NLP) on the available abstracts in the *Human Gene Mutation Database*. We then investigated various gene- and protein-level features of GOF and LOF mutations by applying machine learning and statistical analyses to identify discriminative features. We found that GOF mutations were enriched in essential genes, autosomal dominant inheritance, protein binding and interaction domains, whereas LOF mutations were enriched in singleton genes, protein-truncating variants, and protein core regions. We developed a user-friendly web-based interface that enables the extraction of selected subsets from the GOF/LOF database by a comprehensive set of annotated features, and downloading up-to-date versions (https://itanlab.shinyapps.io/goflof/). These results could ultimately improve our understanding of how mutations affect gene/protein function thereby guiding future treatment options.
