## Supplemental Table 6 for "Identification of Discriminative Gene-level and Protein-level Features Associated with Gain-of-Function and Loss-of-Function Mutations"

### Sheet: Table S6
Table S6. GO and protein class enrichments in GOF and LOF datasets by PANTHER
a) GOF_GO_BP: Enrihment of Gene Ontology Biological Process terms in GOF mutations
b) LOF_GO_BP: Enrihment of Gene Ontology Biological Process terms in LOF mutations
c) GOF_GO_MF: Enrihment of Gene Ontology Molecular Function terms in GOF mutations
d) LOF_GO_MF: Enrihment of Gene Ontology Molecular Function terms in LOF mutations
e) GOF_PANTHER_protein_class: Enrihment of Panther protein classes in GOF mutations
f) LOF_PANTHER_protein_class: Enrihment of Panther protein classes in LOF mutations

### Sheet: a) GOF_GO_BP
Analysis Type:	PANTHER Overrepresentation Test (Released 20200728)
Annotation Version and Release Date:	PANTHER version 15.0 Released 2020-02-14
Analyzed List:	Client Text Box Input (Homo sapiens)
Reference List:	Homo sapiens (all genes in database)
Test Type:	FISHER
Correction:	BONFERRONI
Bonferroni count:	1711
PANTHER GO-Slim Biological Process	Homo sapiens - REFLIST (20851)	Client Text Box Input (242)	Client Text Box Input (expected)	Client Text Box Input (over/under)	Client Text Box Input (fold Enrichment)	Client Text Box Input (P-value)
Unclassified (UNCLASSIFIED)	11994	99	139.2	-	0.71	0
metal ion transport (GO:0030001)	288	36	3.34	+	10.77	8.58e-22
cation transport (GO:0006812)	397	38	4.61	+	8.25	2.27e-19
ion transport (GO:0006811)	608	44	7.06	+	6.24	2.27e-18
regulation of membrane potential (GO:0042391)	117	24	1.36	+	17.67	3.45e-18
transmembrane transport (GO:0055085)	479	38	5.56	+	6.84	9.54e-17
ion transmembrane transport (GO:0034220)	399	35	4.63	+	7.56	1.66e-16
inorganic cation transmembrane transport (GO:0098662)	274	30	3.18	+	9.43	2.94e-16
cation transmembrane transport (GO:0098655)	302	31	3.51	+	8.84	3.89e-16
monovalent inorganic cation transport (GO:0015672)	202	26	2.34	+	11.09	2.35e-15
inorganic ion transmembrane transport (GO:0098660)	305	30	3.54	+	8.47	4.58e-15
action potential (GO:0001508)	29	13	0.34	+	38.62	1.4e-12
potassium ion transmembrane transport (GO:0071805)	119	18	1.38	+	13.03	4.5e-11
potassium ion transport (GO:0006813)	122	18	1.42	+	12.71	6.62e-11
system process (GO:0003008)	266	24	3.09	+	7.77	7.61e-11
multicellular organismal process (GO:0032501)	1174	46	13.63	+	3.38	1.22e-09
localization (GO:0051179)	2181	65	25.31	+	2.57	1.84e-09
chemical synaptic transmission (GO:0007268)	245	21	2.84	+	7.39	7.79e-09
anterograde trans-synaptic signaling (GO:0098916)	245	21	2.84	+	7.39	7.79e-09
trans-synaptic signaling (GO:0099537)	247	21	2.87	+	7.33	8.99e-09
synaptic signaling (GO:0099536)	249	21	2.89	+	7.27	1.04e-08
signaling (GO:0023052)	2027	60	23.53	+	2.55	2.37e-08
transport (GO:0006810)	1760	55	20.43	+	2.69	2.89e-08
establishment of localization (GO:0051234)	1785	55	20.72	+	2.65	4.89e-08
regulation of biological quality (GO:0065008)	894	37	10.38	+	3.57	6.75e-08
biological regulation (GO:0065007)	4469	96	51.87	+	1.85	2.9e-07
cell communication (GO:0007154)	2031	56	23.57	+	2.38	2.31e-06
nervous system process (GO:0050877)	192	16	2.23	+	7.18	4.32e-06
cell-cell signaling (GO:0007267)	381	21	4.42	+	4.75	1.52e-05
sodium ion transmembrane transport (GO:0035725)	54	9	0.63	+	14.36	7.01e-05
sodium ion transport (GO:0006814)	63	9	0.73	+	12.31	0.000231
biological_process (GO:0008150)	8857	143	102.8	+	1.39	0.000473
regulation of heart contraction (GO:0008016)	12	5	0.14	+	35.9	0.0018
regulation of biological process (GO:0050789)	4002	78	46.45	+	1.68	0.00277
blood circulation (GO:0008015)	44	7	0.51	+	13.71	0.00309
circulatory system process (GO:0003013)	45	7	0.52	+	13.4	0.00354
calcium ion transport (GO:0006816)	92	9	1.07	+	8.43	0.00424
regulation of localization (GO:0032879)	395	17	4.58	+	3.71	0.0104
regulation of ion transmembrane transport (GO:0034765)	80	8	0.93	+	8.62	0.0133
regulation of transmembrane transport (GO:0034762)	83	8	0.96	+	8.3	0.0171
regulation of system process (GO:0044057)	39	6	0.45	+	13.26	0.0205
heart contraction (GO:0060047)	23	5	0.27	+	18.73	0.0259
divalent metal ion transport (GO:0070838)	118	9	1.37	+	6.57	0.0278
divalent inorganic cation transport (GO:0072511)	118	9	1.37	+	6.57	0.0278
heart process (GO:0003015)	24	5	0.28	+	17.95	0.0309
muscle contraction (GO:0006936)	43	6	0.5	+	12.02	0.0339
signal transduction (GO:0007165)	1887	43	21.9	+	1.96	0.0414
muscle system process (GO:0003012)	46	6	0.53	+	11.24	0.048

### Sheet: b) LOF_GO_BP
Analysis Type:	PANTHER Overrepresentation Test (Released 20200728)
Annotation Version and Release Date:	PANTHER version 15.0 Released 2020-02-14
Analyzed List:	Client Text Box Input (Homo sapiens)
Reference List:	Homo sapiens (all genes in database)
Test Type:	FISHER
Correction:	BONFERRONI
Bonferroni count:	1711
PANTHER GO-Slim Biological Process	Homo sapiens - REFLIST (20851)	Client Text Box Input (1344)	Client Text Box Input (expected)	Client Text Box Input (over/under)	Client Text Box Input (fold Enrichment)	Client Text Box Input (P-value)
Unclassified (UNCLASSIFIED)	11994	599	773.1	-	0.77	0
biological_process (GO:0008150)	8857	745	570.9	+	1.3	5.22e-17
developmental process (GO:0032502)	1142	152	73.61	+	2.06	2.39e-12
cellular process (GO:0009987)	7481	629	482.21	+	1.3	3.32e-12
metal ion transport (GO:0030001)	288	62	18.56	+	3.34	3.24e-11
anatomical structure development (GO:0048856)	1008	134	64.97	+	2.06	1.71e-10
inorganic ion transmembrane transport (GO:0098660)	305	61	19.66	+	3.1	8.63e-10
ion transport (GO:0006811)	608	93	39.19	+	2.37	1.33e-09
regulation of biological quality (GO:0065008)	894	120	57.62	+	2.08	1.92e-09
transmembrane transport (GO:0055085)	479	79	30.88	+	2.56	3.02e-09
inorganic cation transmembrane transport (GO:0098662)	274	56	17.66	+	3.17	3.7e-09
cation transport (GO:0006812)	397	69	25.59	+	2.7	8.56e-09
multicellular organismal process (GO:0032501)	1174	143	75.67	+	1.89	1.09e-08
system development (GO:0048731)	704	98	45.38	+	2.16	4.33e-08
multicellular organism development (GO:0007275)	796	107	51.31	+	2.09	4.66e-08
homeostatic process (GO:0042592)	386	66	24.88	+	2.65	6.66e-08
cation transmembrane transport (GO:0098655)	302	56	19.47	+	2.88	1.02e-07
ion transmembrane transport (GO:0034220)	399	66	25.72	+	2.57	1.67e-07
biological regulation (GO:0065007)	4469	392	288.06	+	1.36	2.37e-07
animal organ development (GO:0048513)	322	57	20.76	+	2.75	4e-07
localization (GO:0051179)	2181	217	140.58	+	1.54	1.32e-06
cell differentiation (GO:0030154)	736	95	47.44	+	2	3.28e-06
monovalent inorganic cation transport (GO:0015672)	202	41	13.02	+	3.15	3.91e-06
chemical homeostasis (GO:0048878)	328	55	21.14	+	2.6	5.29e-06
cell fate commitment (GO:0045165)	57	21	3.67	+	5.72	7.66e-06
tissue development (GO:0009888)	183	38	11.8	+	3.22	8.75e-06
transport (GO:0006810)	1760	179	113.44	+	1.58	1.41e-05
organic cyclic compound biosynthetic process (GO:1901362)	1415	151	91.21	+	1.66	1.49e-05
cellular biosynthetic process (GO:0044249)	1957	194	126.14	+	1.54	1.67e-05
cellular developmental process (GO:0048869)	796	98	51.31	+	1.91	1.81e-05
establishment of localization (GO:0051234)	1785	180	115.06	+	1.56	2.33e-05
ion homeostasis (GO:0050801)	271	47	17.47	+	2.69	2.59e-05
potassium ion transmembrane transport (GO:0071805)	119	29	7.67	+	3.78	2.89e-05
biosynthetic process (GO:0009058)	1997	196	128.72	+	1.52	2.94e-05
potassium ion transport (GO:0006813)	122	29	7.86	+	3.69	4.61e-05
anatomical structure morphogenesis (GO:0009653)	467	66	30.1	+	2.19	5.6e-05
organic substance biosynthetic process (GO:1901576)	1976	192	127.37	+	1.51	7.67e-05
inorganic ion homeostasis (GO:0098771)	264	44	17.02	+	2.59	0.000183
organic cyclic compound metabolic process (GO:1901360)	2207	208	142.26	+	1.46	0.00019
heterocycle biosynthetic process (GO:0018130)	1383	143	89.14	+	1.6	0.000247
cellular metabolic process (GO:0044237)	4268	358	275.1	+	1.3	0.000271
aromatic compound biosynthetic process (GO:0019438)	1383	142	89.14	+	1.59	0.000343
metabolic process (GO:0008152)	4633	382	298.63	+	1.28	0.00051
cation homeostasis (GO:0055080)	262	43	16.89	+	2.55	0.000524
cellular nitrogen compound biosynthetic process (GO:0044271)	1633	161	105.26	+	1.53	0.000632
animal organ morphogenesis (GO:0009887)	109	25	7.03	+	3.56	0.000734
heterocycle metabolic process (GO:0046483)	2151	200	138.65	+	1.44	0.000781
action potential (GO:0001508)	29	13	1.87	+	6.95	0.00116
nucleobase-containing compound biosynthetic process (GO:0034654)	1359	137	87.6	+	1.56	0.00158
primary metabolic process (GO:0044238)	4250	351	273.94	+	1.28	0.00162
cellular aromatic compound metabolic process (GO:0006725)	2162	199	139.36	+	1.43	0.00166
cell fate specification (GO:0001708)	25	12	1.61	+	7.45	0.00178
organic substance metabolic process (GO:0071704)	4460	365	287.48	+	1.27	0.00209
nucleobase-containing compound metabolic process (GO:0006139)	2110	194	136	+	1.43	0.00256
cellular homeostasis (GO:0019725)	273	42	17.6	+	2.39	0.00321
cellular macromolecule metabolic process (GO:0044260)	3069	264	197.82	+	1.33	0.00372
cellular nitrogen compound metabolic process (GO:0034641)	2406	215	155.08	+	1.39	0.00402
nitrogen compound metabolic process (GO:0006807)	4049	334	260.99	+	1.28	0.00424
regulation of transcription by RNA polymerase II (GO:0006357)	772	86	49.76	+	1.73	0.00637
cellular macromolecule biosynthetic process (GO:0034645)	1615	153	104.1	+	1.47	0.00971
macromolecule biosynthetic process (GO:0009059)	1623	153	104.61	+	1.46	0.0129
cellular chemical homeostasis (GO:0055082)	255	38	16.44	+	2.31	0.017
immune response (GO:0006955)	449	8	28.94	-	0.28	0.018
regulation of membrane potential (GO:0042391)	117	23	7.54	+	3.05	0.0195
cellular ion homeostasis (GO:0006873)	245	37	15.79	+	2.34	0.02
sodium ion transmembrane transport (GO:0035725)	54	15	3.48	+	4.31	0.0218
tissue morphogenesis (GO:0048729)	47	14	3.03	+	4.62	0.0218
regulation of transcription, DNA-templated (GO:0006355)	1081	109	69.68	+	1.56	0.0251
regulation of nucleic acid-templated transcription (GO:1903506)	1081	109	69.68	+	1.56	0.0251
regulation of RNA biosynthetic process (GO:2001141)	1081	109	69.68	+	1.56	0.0251
axonemal dynein complex assembly (GO:0070286)	13	8	0.84	+	9.55	0.0303
circulatory system development (GO:0072359)	95	20	6.12	+	3.27	0.0304
regulation of nitrogen compound metabolic process (GO:0051171)	1693	156	109.13	+	1.43	0.0307
regulation of nucleobase-containing compound metabolic process (GO:0019219)	1219	119	78.57	+	1.51	0.0336
regulation of cellular macromolecule biosynthetic process (GO:2000112)	1188	117	76.58	+	1.53	0.0338
regulation of macromolecule biosynthetic process (GO:0010556)	1194	117	76.96	+	1.52	0.0359
transcription by RNA polymerase II (GO:0006366)	808	86	52.08	+	1.65	0.0364
positive regulation of gene expression (GO:0010628)	481	58	31	+	1.87	0.0367
movement of cell or subcellular component (GO:0006928)	549	64	35.39	+	1.81	0.037
regulation of cellular biosynthetic process (GO:0031326)	1205	118	77.67	+	1.52	0.0383
regulation of biosynthetic process (GO:0009889)	1211	118	78.06	+	1.51	0.0408
regulation of primary metabolic process (GO:0080090)	1713	157	110.42	+	1.42	0.042
nucleic acid metabolic process (GO:0090304)	1914	172	123.37	+	1.39	0.0441
small molecule metabolic process (GO:0044281)	564	65	36.35	+	1.79	0.0466

### Sheet: c) GOF_GO_MF
Analysis Type:	PANTHER Overrepresentation Test (Released 20200728)
Annotation Version and Release Date:	PANTHER version 15.0 Released 2020-02-14
Analyzed List:	Client Text Box Input (Homo sapiens)
Reference List:	Homo sapiens (all genes in database)
Test Type:	FISHER
Correction:	BONFERRONI
Bonferroni count:	478
PANTHER GO-Slim Molecular Function	Homo sapiens - REFLIST (20851)	Client Text Box Input (242)	Client Text Box Input (expected)	Client Text Box Input (over/under)	Client Text Box Input (fold Enrichment)	Client Text Box Input (P-value)
Unclassified (UNCLASSIFIED)	12585	100	146.06	-	0.68	0
cation channel activity (GO:0005261)	234	42	2.72	+	15.46	3.56e-32
ion channel activity (GO:0005216)	290	44	3.37	+	13.07	4.76e-31
passive transmembrane transporter activity (GO:0022803)	307	44	3.56	+	12.35	4.19e-30
channel activity (GO:0015267)	307	44	3.56	+	12.35	4.19e-30
inorganic cation transmembrane transporter activity (GO:0022890)	393	45	4.56	+	9.87	4.76e-27
cation transmembrane transporter activity (GO:0008324)	422	46	4.9	+	9.39	7.31e-27
metal ion transmembrane transporter activity (GO:0046873)	309	40	3.59	+	11.15	1.32e-25
inorganic molecular entity transmembrane transporter activity (GO:0015318)	547	49	6.35	+	7.72	3.25e-25
transmembrane transporter activity (GO:0022857)	696	53	8.08	+	6.56	2.38e-24
ion transmembrane transporter activity (GO:0015075)	578	49	6.71	+	7.3	3.24e-24
gated channel activity (GO:0022836)	197	33	2.29	+	14.43	6.11e-24
transporter activity (GO:0005215)	776	53	9.01	+	5.88	2.99e-22
ion gated channel activity (GO:0022839)	187	30	2.17	+	13.82	4.21e-21
voltage-gated cation channel activity (GO:0022843)	103	23	1.2	+	19.24	1.28e-18
voltage-gated channel activity (GO:0022832)	110	23	1.28	+	18.02	4.66e-18
voltage-gated ion channel activity (GO:0005244)	110	23	1.28	+	18.02	4.66e-18
monovalent inorganic cation transmembrane transporter activity (GO:0015077)	261	30	3.03	+	9.9	2.35e-17
potassium channel activity (GO:0005267)	107	19	1.24	+	15.3	1.71e-13
voltage-gated potassium channel activity (GO:0005249)	69	16	0.8	+	19.98	1.02e-12
potassium ion transmembrane transporter activity (GO:0015079)	143	20	1.66	+	12.05	1.69e-12
molecular_function (GO:0003674)	8266	142	95.94	+	1.48	1.96e-06
ligand-gated channel activity (GO:0022834)	77	11	0.89	+	12.31	2.54e-06
ligand-gated ion channel activity (GO:0015276)	77	11	0.89	+	12.31	2.54e-06
calcium channel activity (GO:0005262)	73	10	0.85	+	11.8	1.83e-05
delayed rectifier potassium channel activity (GO:0005251)	24	7	0.28	+	25.13	2.38e-05
sodium ion transmembrane transporter activity (GO:0015081)	99	11	1.15	+	9.57	2.71e-05
calcium ion transmembrane transporter activity (GO:0015085)	82	10	0.95	+	10.51	4.96e-05
outward rectifier potassium channel activity (GO:0015271)	6	4	0.07	+	57.44	0.00161
voltage-gated calcium channel activity (GO:0005245)	28	5	0.32	+	15.39	0.0166
ion channel binding (GO:0044325)	28	5	0.32	+	15.39	0.0166

### Sheet: d) LOF_GO_MF
Analysis Type:	PANTHER Overrepresentation Test (Released 20200728)
Annotation Version and Release Date:	PANTHER version 15.0 Released 2020-02-14
Analyzed List:	Client Text Box Input (Homo sapiens)
Reference List:	Homo sapiens (all genes in database)
Test Type:	FISHER
Correction:	BONFERRONI
Bonferroni count:	478
PANTHER GO-Slim Molecular Function	Homo sapiens - REFLIST (20851)	Client Text Box Input (1344)	Client Text Box Input (expected)	Client Text Box Input (over/under)	Client Text Box Input (fold Enrichment)	Client Text Box Input (P-value)
Unclassified (UNCLASSIFIED)	12585	654	811.2	-	0.81	0
molecular_function (GO:0003674)	8266	690	532.8	+	1.3	2.56e-14
transmembrane transporter activity (GO:0022857)	696	109	44.86	+	2.43	8.45e-13
inorganic cation transmembrane transporter activity (GO:0022890)	393	75	25.33	+	2.96	4.17e-12
metal ion transmembrane transporter activity (GO:0046873)	309	64	19.92	+	3.21	1.6e-11
cation transmembrane transporter activity (GO:0008324)	422	76	27.2	+	2.79	4.86e-11
transporter activity (GO:0005215)	776	112	50.02	+	2.24	6.25e-11
inorganic molecular entity transmembrane transporter activity (GO:0015318)	547	89	35.26	+	2.52	6.91e-11
ion transmembrane transporter activity (GO:0015075)	578	92	37.26	+	2.47	8.72e-11
catalytic activity (GO:0003824)	3598	334	231.92	+	1.44	6.04e-09
monovalent inorganic cation transmembrane transporter activity (GO:0015077)	261	52	16.82	+	3.09	1.44e-08
ion channel activity (GO:0005216)	290	53	18.69	+	2.84	1.47e-07
cation channel activity (GO:0005261)	234	46	15.08	+	3.05	2.88e-07
passive transmembrane transporter activity (GO:0022803)	307	54	19.79	+	2.73	4e-07
channel activity (GO:0015267)	307	54	19.79	+	2.73	4e-07
voltage-gated channel activity (GO:0022832)	110	29	7.09	+	4.09	1.81e-06
voltage-gated ion channel activity (GO:0005244)	110	29	7.09	+	4.09	1.81e-06
voltage-gated cation channel activity (GO:0022843)	103	28	6.64	+	4.22	1.89e-06
ion gated channel activity (GO:0022839)	187	38	12.05	+	3.15	4.07e-06
gated channel activity (GO:0022836)	197	39	12.7	+	3.07	4.86e-06
active transmembrane transporter activity (GO:0022804)	214	40	13.79	+	2.9	1.27e-05
hydrolase activity (GO:0016787)	1584	160	102.1	+	1.57	3.96e-05
sodium ion transmembrane transporter activity (GO:0015081)	99	24	6.38	+	3.76	0.000147
potassium ion transmembrane transporter activity (GO:0015079)	143	29	9.22	+	3.15	0.000238
activating transcription factor binding (GO:0033613)	29	13	1.87	+	6.95	0.000325
double-stranded DNA binding (GO:0003690)	435	59	28.04	+	2.1	0.000354
voltage-gated potassium channel activity (GO:0005249)	69	19	4.45	+	4.27	0.000495
DNA-binding transcription factor binding (GO:0140297)	77	20	4.96	+	4.03	0.000563
ATPase activity (GO:0016887)	262	41	16.89	+	2.43	0.000619
transcription regulatory region DNA binding (GO:0044212)	428	57	27.59	+	2.07	0.000798
regulatory region nucleic acid binding (GO:0001067)	428	57	27.59	+	2.07	0.000798
RNA polymerase II regulatory region DNA binding (GO:0001012)	348	49	22.43	+	2.18	0.000979
transmembrane receptor protein kinase activity (GO:0019199)	39	14	2.51	+	5.57	0.00103
transcription regulatory region sequence-specific DNA binding (GO:0000976)	371	51	23.91	+	2.13	0.00118
RNA polymerase II-specific DNA-binding transcription factor binding (GO:0061629)	54	16	3.48	+	4.6	0.00158
ATPase-coupled transmembrane transporter activity (GO:0042626)	84	20	5.41	+	3.69	0.00176
pyrophosphatase activity (GO:0016462)	565	68	36.42	+	1.87	0.00195
primary active transmembrane transporter activity (GO:0015399)	85	20	5.48	+	3.65	0.00205
hydrolase activity, acting on acid anhydrides, in phosphorus-containing anhydrides (GO:0016818)	567	68	36.55	+	1.86	0.00291
hydrolase activity, acting on acid anhydrides (GO:0016817)	567	68	36.55	+	1.86	0.00291
RNA polymerase II regulatory region sequence-specific DNA binding (GO:0000977)	342	47	22.04	+	2.13	0.00358
inorganic anion transmembrane transporter activity (GO:0015103)	83	19	5.35	+	3.55	0.00496
nucleoside-triphosphatase activity (GO:0017111)	536	64	34.55	+	1.85	0.00551
DNA-binding transcription factor activity, RNA polymerase II-specific (GO:0000981)	373	49	24.04	+	2.04	0.00561
sequence-specific double-stranded DNA binding (GO:1990837)	394	51	25.4	+	2.01	0.00576
binding (GO:0005488)	4589	366	295.79	+	1.24	0.0061
delayed rectifier potassium channel activity (GO:0005251)	24	10	1.55	+	6.46	0.0105
potassium channel activity (GO:0005267)	107	21	6.9	+	3.04	0.0132
active ion transmembrane transporter activity (GO:0022853)	153	26	9.86	+	2.64	0.0207
ligand-gated channel activity (GO:0022834)	77	17	4.96	+	3.43	0.0212
ligand-gated ion channel activity (GO:0015276)	77	17	4.96	+	3.43	0.0212
endopeptidase inhibitor activity (GO:0004866)	69	16	4.45	+	3.6	0.0212
chloride transmembrane transporter activity (GO:0015108)	69	16	4.45	+	3.6	0.0212
peptidase inhibitor activity (GO:0030414)	69	16	4.45	+	3.6	0.0212
DNA-binding transcription activator activity, RNA polymerase II-specific (GO:0001228)	87	18	5.61	+	3.21	0.0267
DNA-binding transcription activator activity (GO:0001216)	87	18	5.61	+	3.21	0.0267
DNA-binding transcription factor activity (GO:0003700)	647	70	41.7	+	1.68	0.0408
peptidase regulator activity (GO:0061134)	75	16	4.83	+	3.31	0.0499

### Sheet: e) GOF_PANTHER_protein_class
Analysis Type:	PANTHER Overrepresentation Test (Released 20200728)
Annotation Version and Release Date:	PANTHER version 15.0 Released 2020-02-14
Analyzed List:	Client Text Box Input (Homo sapiens)
Reference List:	Homo sapiens (all genes in database)
Test Type:	FISHER
Correction:	BONFERRONI
Bonferroni count:	182
PANTHER Protein Class	Homo sapiens - REFLIST (20851)	Client Text Box Input (242)	Client Text Box Input (expected)	Client Text Box Input (over/under)	Client Text Box Input (fold Enrichment)	Client Text Box Input (P-value)
Unclassified (UNCLASSIFIED)	11455	109	132.95	-	0.82	0
transporter (PC00227)	694	33	8.05	+	4.1	2.91e-09
ligand-gated ion channel (PC00141)	61	7	0.71	+	9.89	0.00233
immunoglobulin fold transcription factor (PC00251)	33	5	0.38	+	13.05	0.0128
ion channel (PC00133)	146	26	1.69	+	15.34	1.72e-19
gap junction (PC00105)	21	4	0.24	+	16.41	0.0322
voltage-gated ion channel (PC00241)	32	14	0.37	+	37.7	1.48e-14

### Sheet: f) LOF_PANTHER_protein_class
Analysis Type:	PANTHER Overrepresentation Test (Released 20200728)
Annotation Version and Release Date:	PANTHER version 15.0 Released 2020-02-14
Analyzed List:	Client Text Box Input (Homo sapiens)
Reference List:	Homo sapiens (all genes in database)
Test Type:	FISHER
Correction:	BONFERRONI
Bonferroni count:	182
PANTHER Protein Class	Homo sapiens - REFLIST (20851)	Client Text Box Input (1344)	Client Text Box Input (expected)	Client Text Box Input (over/under)	Client Text Box Input (fold Enrichment)	Client Text Box Input (P-value)
Unclassified (UNCLASSIFIED)	11455	596	738.36	-	0.81	0
protein class (PC00000)	9396	748	605.64	+	1.24	8.91e-12
metabolite interconversion enzyme (PC00262)	1374	154	88.56	+	1.74	4.4e-08
transporter (PC00227)	694	90	44.73	+	2.01	7.93e-07
defense/immunity protein (PC00090)	398	2	25.65	-	0.08	1.5e-06
ion channel (PC00133)	146	30	9.41	+	3.19	4.54e-05
voltage-gated ion channel (PC00241)	32	13	2.06	+	6.3	0.000298
primary active transporter (PC00068)	189	33	12.18	+	2.71	0.000456
RNA binding protein (PC00031)	642	15	41.38	-	0.36	0.00109
extracellular matrix protein (PC00102)	166	29	10.7	+	2.71	0.00123
immunoglobulin fold transcription factor (PC00251)	33	12	2.13	+	5.64	0.00187
ATP-binding cassette (ABC) transporter (PC00003)	38	12	2.45	+	4.9	0.00596
oxidoreductase (PC00176)	387	49	24.94	+	1.96	0.00713
oxygenase (PC00177)	70	16	4.51	+	3.55	0.00938
extracellular matrix structural protein (PC00103)	74	16	4.77	+	3.35	0.0166
Rel homology transcription factor (PC00252)	27	9	1.74	+	5.17	0.0412
