## Supplemental Table 7 for "Identification of Discriminative Gene-level and Protein-level Features Associated with Gain-of-Function and Loss-of-Function Mutations"

### Sheet: Table S7
Table S7. Feature definitions
	Feature	Continous variable name	Continuous Variable	Categorical variable name	Categorical Variable	Source	Link
Variantl-level features	Allele frequency	MAX_AF (highest AF observed in any population)	0-1	MAX_AF category	(1) extremely rare (max_maf<0.0001), (2) rare (0.0001≤max_maf<0.001), (3) less rare (0.001≤max_maf<0.01), (4) common (0.01≤max_maf).	VEP	https://useast.ensembl.org/info/docs/tools/vep/index.html
	Relative position			position/sequence length*10 (cDNA/CDS/Protein)	Relative mutation positions for cDNA, CDS, and protein sequences defined as position/sequence length*10.
	Consequence			Consequence	Variant consequences as predicted by Ensembl VEP.
	Impact			Impact	(1) high, (2) moderate, (3) low, (4) modifier.
	Variant class			Variant class	(1) SNV (single nucleotide variant), (2) insertion, (3) deletion.
	SIFT	SIFT score	0-1	SIFT prediction	(1) deleterious, (2) deleterious, low confidence, (3) tolerated, (4) tolerated, low confidence.	VEP	https://useast.ensembl.org/info/docs/tools/vep/index.html
	PolyPhen-2	PolyPhen score	0-1	PolyPhen prediction	(1) benign, (2) possibly damaging, (3) probably damaging, (4) unknown.	VEP
	Condel	Condel score	0-1	Condel prediction	(1) deleterious, (2) neutral.	Condel VEP plugin	https://github.com/Ensembl/VEP_plugins
	CADD	CADD score	0-35+	CADD prediction	(1) high (score≥20) , (2) medium (20>score>10), (3) low (10≥score).	CADD VEP pluging
	REVEL	REVEL score	0-1	REVEL prediction	(1) likely pathogenic (score>0.5), (2) likely benign (score≤0.5).	REVEL VEP plugin
Gene-level features	LoFtool	LoFtool score	0-1	LoFtool prediction	(1) high (score>0.7), (2) medium (0.7≥score≥0.3), (3) low (0.3>score).	LoFtool VEP plugin
	ExACpLI	ExACpLI score	0-1	ExACpLI prediction	(1) extremely LoF intolerant (score>0.9), (2) LoF intolerant (0.9≥score>0.1), (3) LoF tolerant (0.1≥score).	ExACpLI VEP plugin
	Selective pressure	Neutrality index	0.0001-1000+	Neutrality index (selection) prediction	(1) purifying selection (neutrality index<1), (2) positive selection (neutrality index >1), (3) neutral (neutrality index =1).	Itan, Y., et al., PNAS 2015	https://doi.org/10.1073/pnas.1518646112
	CDS length	CDS length	15-10,000+	CDS length category	(1) short (length<592), (2) medium (592≤length≤1747), (3) long (1747<length).
	Number of paralogs	Number of paralogs	0-45+	Number of paralogs category	(1) no paralogs (N=0), (2) few paralogs (0<N<5), (3) many paralogs (5≤N).	Ensembl BioMart	http://useast.ensembl.org/biomart/martview/
	De novo excess rate (Z-score)	Z-score	-10-10	Z-score category	(1) low (rate<0.12), (2) medium (0.12≤rate<1.67), (3) high (1.67≤rate).	Samocha, K., et al., Nat Genet 2014	https://doi.org/10.1038/ng.3050
	Predicted indispensability score (IS)	Essentiality score	0-1	Essentiality prediction	(1) low (score<0.26), (2) medium (0.26≤score≤0.67), (3) high (0.67<score).	Khurana, E., et al., PLOS 2013	https://doi.org/10.1371/journal.pcbi.1002886
	RVIS	RVIS score	-10-40	RVIS prediction	(1) intolerant (score<0), (2) tolerant (score>0).	Genic Intolerance	http://genic-intolerance.org
	MSC-CADD (95% CI)	MSC (95% CI) score	0-45	MSC-CADD prediction	(1) high impact (CADD score ≥MSC), (2) low impact (CADD<MSC).	MSC	http://lab.rockefeller.edu/casanova/MSC
	GDI	GDI phred	0-45	GDI prediction	(1) high, (2) medium, (3) low.	GDI	http://lab.rockefeller.edu/casanova/GDI
	Mode of inheritance			Mode of inheritance	(1) autosomal recessive, (2) autosomal dominant, (3) autosomal recessive/dominant, (4) X-linked dominant, (5) X-linked recessive (XLR), (6) unknown.	HGMD	http://www.hgmd.cf.ac.uk/ac/index.php
Protein-level features	Amino acid types			Amino acid types (ref/alt)	20 amino acid types for reference amino acid, 20 amino acids for alternate plus “X” for frameshift and “*” for stop-gained.	VEP
	Disordered region	Probability of disordered region	0-1	True/False	(1) true (probability>0.5), (2) false (probability≤0.5)	IUPred	https://iupred2a.elte.hu
	Disordered binding region	Probability of disordered binding region	0-1	True/False	(1) true (probability>0.5), (2) false (probability≤0.5)
	Solvent accessibility	RSA	0-1	RSA class	(1) exposed, (2) buried.	NetsurfP	http://www.cbs.dtu.dk/services/NetSurfP-1.1/
		Z-fit (reliability) score for surface accessibility prediction	-5-5	Z-fit prediction	(1) low (score<0), (2) high (score>0).
	Secondary structure	Probability of secondary structure (alpha helix/ beta strand/coil)	0-1	True/False	(1) true (probability>0.5), (2) false (probability≤0.5)
	Protein domain			Pfam or InterPro protein domain	(1) true (in a protein domain), (2) false.	Ensembl BioMart	http://useast.ensembl.org/biomart/martview/
				Pfam or InterPro protein domain	422 protein domains plus "outside" and "unknown"
	Transmembrane helix			True/False	(1) true (in TMHelix region), (2) false.	VEP (TMHMM)
	Low complexity region			True/False	(1) true (in low complexity region), (2) false.	VEP (SEG)
	Posttranslational modification			True/False	(1) true (in PTM region), (2) false.	dbPTM	http://dbptm.mbc.nctu.edu.tw
	Protein complexity	Clark's distance	0-5+	Clark's distance prediction	(1) low (Clark’s distance<0.7), (2) medium (0.7≤Clark’s distance<1.1), (3) high (1.1≤Clark’s distance).	Itan, Y., et al., PNAS 2015	https://doi.org/10.1073/pnas.1518646112
